# MeFSAT: A curated natural product database specific to secondary metabolites of medicinal fungi

**DOI:** 10.1101/2020.12.04.412502

**Authors:** R.P. Vivek-Ananth, Ajaya Kumar Sahoo, Kavyaa Kumaravel, Karthikeyan Mohanraj, Areejit Samal

**Author notes:** Corresponding author (A. Samal). R.P.V., A.K.S. and K.K. contributed equally to this work and should be considered as Joint-First authors.

## Abstract

Fungi are a rich source of secondary metabolites which constitutes a valuable and diverse chemical space of natural products. Medicinal fungi have been used in traditional medicine to treat human ailments for centuries. To date, there is no devoted resource on secondary metabolites and therapeutic uses of medicinal fungi. Such a dedicated resource compiling dispersed information on medicinal fungi across published literature will facilitate ongoing efforts towards natural product based drug discovery. Here, we present the first comprehensive manually curated database on **Me**dicinal **F**ungi **S**econdary metabolites **A**nd **T**herapeutics (MeFSAT) that compiles information on 184 medicinal fungi, 1830 secondary metabolites and 149 therapeutics uses. Importantly, MeFSAT contains a non-redundant *in silico* natural product library of 1830 secondary metabolites along with information on their chemical structures, computed physicochemical properties, drug-likeness properties, predicted ADMET properties, molecular descriptors and predicted human target proteins. By comparing the physicochemical properties of secondary metabolites in MeFSAT with other small molecules collections, we find that fungal secondary metabolites have high stereochemical complexity and shape complexity similar to other natural product libraries. Based on multiple scoring schemes, we have filtered a subset of 228 drug-like secondary metabolites in MeFSAT database. By constructing and analyzing chemical similarity networks, we show that the chemical space of secondary metabolites in MeFSAT is highly diverse. The compiled information in MeFSAT database is openly accessible at: https://cb.imsc.res.in/mefsat/.
