## Supplementary material for "MeFSAT: A curated natural product database specific to secondary metabolites of medicinal fungi": ESI Tables S1-S2

### Sheet: Title Page
Electronic Supplementary Information (ESI) Tables S1-S2 for MeFSAT: A curated natural product database specific to secondary metabolites of medicinal fungi R. P. Vivek-Anantha,b,1,, Ajaya Kumar Sahooa,b,1, Kavyaa Kumaravela,1, Karthikeyan Mohanraja,c, Areejit Samala,b,* a The Institute of Mathematical Sciences (IMSc), Chennai 600113, India b Homi Bhabha National Institute (HBNI), Mumbai 400094, I…

### Sheet: Table S1
Table S1. The table gives the curated list of 184 medicinal fungi for which secondary metabolite information has been compiled from published literature in MeFSAT database. Cited references are provided in PMID, DOI and ISBN formats.
Serial Number	Medicinal Fungi Name	Family Name	Reference(s)
1	Agaricus amboinensis	Agaricaceae	ISBN:978-981-13-6381-8
2	Agaricus arvensis	Agaricaceae	PMID:30668382
3	Agaricus bisporus	Agaricaceae	PMID:30668382
4	Agaricus blazei	Agaricaceae	PMID:30073119
5	Agaricus brasiliensis	Agaricaceae	PMID:30073119
6	Agaricus campestris	Agaricaceae	PMID:30668382
7	Agaricus subrufescens	Agaricaceae	ISBN:978-981-13-6381-8
8	Agaricus sylvaticus	Agaricaceae	PMID:30668382
9	Agrocybe chaxingu	Strophariaceae	ISBN:978-981-13-6381-8
10	Albatrellus confluens	Albatrellaceae	ISBN:978-981-13-6381-8
11	Amauroderma rude	Ganodermataceae	PMID:26219260
12	Amauroderma rugosum	Ganodermataceae	PMID:29431070
13	Antrodia cinnamomea	Fomitopsidaceae	PMID:16046081
14	Armillaria mellea	Physalacriaceae	PMID:27536140
15	Armillaria ostoyae	Physalacriaceae	ISBN:978-981-13-6381-8
16	Astraeus asiaticus	Diplocystidiaceae	PMID:29749562
17	Astraeus hygrometricus	Diplocystidiaceae	PMID:30668382
18	Astraeus odoratus	Diplocystidiaceae	ISBN:978-981-13-6381-8
19	Auricularia nigricans	Auriculariaceae	PMID:30668382
20	Boletus edulis	Boletaceae	PMID:30668382
21	Calvatia gigantea	Agaricaceae	PMID:30668382
22	Cantharellus cibarius	Cantharellaceae	PMID:30668382
23	Clitopaxillus alexandri	Pseudoclitocybaceae	ISBN:978-981-13-6381-8
24	Coprinopsis cinerea	Psathyrellaceae	ISBN:978-981-13-6381-8
25	Coprinus comatus	Agaricaceae	PMID:21147815
26	Cordyceps militaris	Cordycipitaceae	PMID:24789042
27	Coriolopsis gallica	Polyporaceae	ISBN:978-981-13-6381-8
28	Craterellus cornucopioides	Cantharellaceae	ISBN:978-981-13-6381-8
29	Cryptoporus volvatus	Polyporaceae	PMID:24260198
30	Cyathus africanus	Agaricaceae	PMID:23075884
31	Cyathus gansuensis	Agaricaceae	PMID:24444922
32	Cyathus hookeri	Agaricaceae	ISBN:978-981-10-5977-3
33	Cyathus stercoreus	Agaricaceae	PMID:24444922
34	Cyclocybe aegerita	Strophariaceae	PMID:24593676
35	Cyclocybe cylindracea	Strophariaceae	ISBN:978-981-13-6381-8
36	Daedalea quercina	Fomitopsidaceae	ISBN:978-981-13-6381-8
37	Daldinia concentrica	Hypoxylaceae	PMID:30668382
38	Engleromyces goetzei	Xylariaceae	PMID:25633363
39	Fistulina hepatica	Fistulinaceae	ISBN:978-981-13-6381-8
40	Flammulina velutipes	Physalacriaceae	PMID:30073119
41	Fomes fomentarius	Polyporaceae	PMID:17624770
42	Fomitopsis betulina	Fomitopsidaceae	PMID:20545620
43	Fomitopsis officinalis	Fomitopsidaceae	PMID:29417466
44	Fomitopsis palustris	Fomitopsidaceae	ISBN:978-981-13-6381-8
45	Fomitopsis pinicola	Fomitopsidaceae	ISBN:978-981-13-6381-8
46	Ganoderma applanatum	Ganodermataceae	PMID:22783134
47	Ganoderma atrum	Ganodermataceae	PMID:30123634
48	Ganoderma australe	Ganodermataceae	ISBN:978-981-13-6381-8
49	Ganoderma capense	Ganodermataceae	ISBN:978-981-13-6381-8
50	Ganoderma carnosum	Ganodermataceae	PMID:30123634
51	Ganoderma cochlear	Ganodermataceae	ISBN:978-981-13-6381-8
52	Ganoderma gibbosum	Ganodermataceae	ISBN:978-981-13-6381-8
53	Ganoderma hainanense	Ganodermataceae	ISBN:978-981-13-6381-8
54	Ganoderma leucocontextum	Ganodermataceae	ISBN:978-981-13-6381-8
55	Ganoderma lucidum	Ganodermataceae	PMID:30668382
56	Ganoderma neojaponicum	Ganodermataceae	ISBN:978-981-13-6381-8
57	Ganoderma orbiforme	Ganodermataceae	PMID:30123634
58	Ganoderma pfeifferi	Ganodermataceae	PMID:30123634
59	Ganoderma resinaceum	Ganodermataceae	PMID:30123634
60	Ganoderma sinense	Ganodermataceae	PMID:30123634
61	Ganoderma theaecola	Ganodermataceae	PMID:28152606
62	Ganoderma tropicum	Ganodermataceae	ISBN:978-981-13-6381-8
63	Ganoderma tsugae	Ganodermataceae	PMID:30073119
64	Grifola frondosa	Meripilaceae	PMID:30073119
65	Grifola gargal	Meripilaceae	PMID:29261008
66	Gymnopus fusipes	Omphalotaceae	ISBN:978-981-13-6381-8
67	Hericium coralloides	Hericiaceae	ISBN:978-981-13-6381-8
68	Hericium erinaceus	Hericiaceae	PMID:24941169
69	Hericium flagellum	Hericiaceae	PMID:29509661
70	Hydnum repandum	Hydnaceae	ISBN:978-981-13-6381-8
71	Hygrophorus chrysodon	Hygrophoraceae	ISBN:978-981-13-6381-8
72	Hymenochaete xerantica	Hymenochaetaceae	PMID:16908141
73	Hypholoma fasciculare	Hymenogastraceae	ISBN:978-981-13-6381-8
74	Hypsizygus marmoreus	Lyophyllaceae	PMID:28730971
75	Imleria badia	Boletaceae	ISBN:978-981-13-6381-8
76	Inonotus hispidus	Hymenochaetaceae	PMID:27428885
77	Inonotus obliquus	Hymenochaetaceae	PMID:22135888
78	Isaria cicadae	Cordycipitaceae	DOI:10.1007/10_2008_26
79	Laccaria amethystina	Hydnangiaceae	PMID:30668382
80	Laccaria vinaceoavellanea	Hydnangiaceae	ISBN:978-981-13-6381-8
81	Lactarius aurantiacus	Russulaceae	PMID:16989534
82	Lactarius deterrimus	Russulaceae	PMID:26221612
83	Lactarius flavidulus	Russulaceae	ISBN:978-981-13-6381-8
84	Lactarius hirtipes	Russulaceae	PMID:12240977
85	Laetiporus sulphureus	Fomitopsidaceae	ISBN:978-981-13-6381-8
86	Langermannia fenzlii	Agaricaceae	PMID:24940901
87	Lentinula edodes	Omphalotaceae	PMID:29345560
88	Lentinus connatus	Polyporaceae	PMID:29749562
89	Lentinus sajor-caju	Polyporaceae	PMID:30073119
90	Lentinus squarrosulus	Polyporaceae	PMID:28322147
91	Lentinus tuber-regium	Polyporaceae	PMID:25185869
92	Lenzites betulina	Polyporaceae	ISBN:978-981-13-6381-8
93	Lepista nuda	Tricholomataceae	ISBN:978-981-13-6381-8
94	Lepista sordida	Tricholomataceae	ISBN:978-981-10-5977-3
95	Leucopaxillus gentianeus	Tricholomataceae	DOI:10.1007/10_2008_26
96	Leucopaxillus giganteus	Tricholomataceae	PMID:30073119
97	Lignosus rhinocerotis	Polyporaceae	PMID:28845770
98	Lignosus rhinocerus	Polyporaceae	PMID:26598045
99	Macrocybe lobayensis	Tricholomataceae	PMID:30073119
100	Macrolepiota albuminosa	Agaricaceae	PMID:31640118
101	Macrolepiota procera	Agaricaceae	PMID:23662617
102	Marasmius oreades	Marasmiaceae	PMID:20224909
103	Metacordyceps taii	Clavicipitaceae	PMID:26155792
104	Morchella deliciosa	Morchellaceae	PMID:30668382
105	Morchella esculenta	Morchellaceae	PMID:30668382
106	Morchella importuna	Morchellaceae	PMID:30263706
107	Mycena leaiana	Mycenaceae	ISBN:978-1-4930-0803-2
108	Mycoleptodonoides aitchisonii	Meruliaceae	PMID:23510177
109	Mylitta lapidescens		DOI:10.1007/10_2008_26
110	Omphalotus japonicus	Omphalotaceae	PMID:20545620
111	Ophiocordyceps jiangxiensis	Ophiocordycipitaceae	PMID:22782880
112	Ophiocordyceps sinensis	Ophiocordycipitaceae	DOI:10.1007/10_2008_26
113	Panus neostrigosus	Polyporaceae	PMID:29749562
114	Paxillus involutus	Paxillaceae	ISBN:978-981-13-6381-8
115	Perenniporia fraxinea	Polyporaceae	ISBN:978-981-13-6381-8
116	Phallus indusiatus	Phallaceae	PMID:27647012
117	Phellinus chrysoloma	Hymenochaetaceae	PMID:32479001
118	Phellinus gilvus	Hymenochaetaceae	PMID:26506312
119	Phellinus igniarius	Hymenochaetaceae	PMID:29773004
120	Phellinus pini	Hymenochaetaceae	PMID:29963318
121	Pholiota nameko	Strophariaceae	PMID:30668382
122	Pholiota spumosa	Strophariaceae	ISBN:978-981-13-6381-8
123	Phylloporia ribis	Hymenochaetaceae	PMID:26506312
124	Pleurotus citrinopileatus	Pleurotaceae	PMID:29432964
125	Pleurotus cornucopiae	Pleurotaceae	PMID:30668382
126	Pleurotus cystidiosus	Pleurotaceae	ISBN:978-981-13-6381-8
127	Pleurotus djamor	Pleurotaceae	ISBN:978-981-13-6381-8
128	Pleurotus eryngii	Pleurotaceae	PMID:30073119
129	Pleurotus ferulae	Pleurotaceae	DOI:10.15414/jmbfs.2017/18.7.3.254-264
130	Pleurotus floridanus	Pleurotaceae	PMID:29773006
131	Pleurotus giganteus	Pleurotaceae	PMID:31533688
132	Pleurotus nebrodensis	Pleurotaceae	ISBN:978-981-13-6381-8
133	Pleurotus ostreatus	Pleurotaceae	PMID:30668382
134	Podaxis pistillaris	Agaricaceae	PMID:30668382
135	Polyozellus multiplex	Thelephoraceae	ISBN:978-981-13-6381-8
136	Polyporus annulatus	Polyporaceae	PMID:30123634
137	Polyporus lipsiensis	Polyporaceae	ISBN:978-981-13-6381-8
138	Polyporus umbellatus	Polyporaceae	DOI:10.1007/10_2008_26
139	Porogramme albocincta	Polyporaceae	PMID:29749562
140	Pseudoinonotus dryadeus	Hymenochaetaceae	ISBN:978-981-13-6381-8
141	Pycnoporus sanguineus	Polyporaceae	ISBN:978-981-13-6381-8
142	Rugiboletus extremiorientalis	Boletaceae	PMID:24654802
143	Russula cyanoxantha	Russulaceae	DOI:10.1007/10_2008_26
144	Russula delica	Russulaceae	PMID:29749562
145	Russula rosea	Russulaceae	PMID:27066716
146	Sanghuangporus baumii	Hymenochaetaceae	PMID:31662769
147	Sanghuangporus vaninii	Hymenochaetaceae	ISBN:978-981-10-5977-3
148	Sanghuangporus sanghuang	Hymenochaetaceae	PMID:31993039
149	Sarcodon cyrneus	Bankeraceae	PMID:24654802
150	Sarcodon glaucopus	Bankeraceae	PMID:24654802
151	Sarcodon imbricatus	Bankeraceae	PMID:24940901
152	Sarcodon laevigatus	Bankeraceae	DOI:10.1007/10_2008_26
153	Sarcodon scabrosus	Bankeraceae	PMID:24654802
154	Schizophyllum commune	Schizophyllaceae	PMID:27667511
155	Shiraia bambusicola	Shiraiaceae	PMID:32289476
156	Sparassis crispa	Sparassidaceae	PMID:22135894
157	Stereum hirsutum	Stereaceae	PMID:24054236
158	Stereum ostrea	Stereaceae	PMID:29749562
159	Stropharia rugosoannulata	Hymenogastraceae	PMID:24654802
160	Suillus flavus	Suillaceae	ISBN:978-981-13-6381-8
161	Suillus granulatus	Suillaceae	PMID:27279720
162	Suillus luteus	Suillaceae	ISBN:978-981-13-6381-8
163	Suillus placidus	Suillaceae	ISBN:978-981-13-6381-8
164	Taiwanofungus camphoratus	Polyporaceae	PMID:18778764
165	Taiwanofungus salmoneus	Polyporaceae	PMID:25380370
166	Tapinella panuoides	Tapinellaceae	ISBN:978-981-13-6381-8
167	Termitomyces heimii	Lyophyllaceae	ISBN:978-981-13-6381-8
168	Termitomyces microcarpus	Lyophyllaceae	PMID:30668382
169	Termitomyces titanicus	Lyophyllaceae	PMID:24654802
170	Tolypocladium ophioglossoides	Ophiocordycipitaceae	DOI:10.1615/IntJMedMushr.v6.i3.40
171	Trametes hirsuta	Polyporaceae	PMID:25954910
172	Trametes pubescens	Polyporaceae	PMID:30073119
173	Trametes trogii	Polyporaceae	ISBN:978-981-13-6381-8
174	Trametes versicolor	Polyporaceae	PMID:25954909
175	Tremella fuciformis	Tremellaceae	PMID:31030755
176	Tricholoma matsutake	Tricholomataceae	PMID:23510248
177	Tricholoma pardinum	Tricholomataceae	ISBN:978-981-13-6381-8
178	Tricholoma populinum	Tricholomataceae	ISBN:978-981-13-6381-8
179	Tricholomopsis rutilans	Tricholomataceae	ISBN:978-981-13-6381-8
180	Tropicoporus linteus	Hymenochaetaceae	PMID:30073119
181	Tuber melanosporum	Tuberaceae	PMID:30473664
182	Volvariella bombycina	Pluteaceae	PMID:30668382
183	Volvariella volvacea	Pluteaceae	PMID:30668382
184	Wolfiporia cocos	Polyporaceae	DOI:10.1007/10_2008_26

### Sheet: Table S2
Table S2. Maximum common substructures (MCSs) for the 10 largest connected components in the CSN of drug-like secondary metabolites. The MCSs are listed in SMARTS format and were computed using RDKit.
Connected component in the CSN of drug-like secondary metabolites	MCS in SMARTS format
Connected component 1	[#6]-[#6]-[#6](-[#6]-[#6]-[#6](-[#6]=[#8])-[#6]-[#6](=[#8])-[#6]1:[#6]:[#6](-[#8]):[#6]:[#6]:[#6]:1-[#8])-[#8]
Connected component 2	[#6](=[#8])-[#6](-[#6]-[#6]-[#6])-[#6](-[#8]-[#6]1:[#6]:[#6]:[#6](:[#6]:[#6]:1)-[#8])-[#6]=[#8]
Connected component 3	[#6]-[#6]-[#6]1:[#6](-[#8]):[#6]:[#6]2:[#6](:[#6]:1-[#8])-[#6]-[#7]-[#6]-2=[#8]
Connected component 4	[#6]-[#6]-[#8]-[#6](=[#8])-[#6](-[#8])(-[#6](-[#6]-[#6])-[#6])-[#7]
Connected component 5	[#8]-[#6]1:[#6]:[#6]2-[#6]-[#8]-[#6]-[#6]:2:[#6](:[#6]:1)-[#8]
Connected component 6	[#6]1-[#6]-[#6](-[#6])-[#6]2(-[#6](-[#6]-1-[#6](-[#6])-[#6])-[#8])-[#6]-[#6](-[#6](=[#6]-2)-[#6])=[#8]
Connected component 7	[#8]-[#6](=[#8])-[#6]1-[#6]-[#6]-[#6]-[#6]-1-[#6](=[#8])-[#6]1:[#6]:[#6](-[#8]):[#6]:[#6]:[#6]:1-[#8]
Connected component 8	[#8]-[#6]-[#6]-[#6](-[#6](-[#6]1(-[#6]-[#6]2-[#6](-[#6]-[#6]-1)(-[#6])-[#6]-[#6]-[#6]=2-[#6](-[#6])-[#6])-[#6])-[#8])-[#8]
Connected component 9	[#8]-[#6]1:[#6]:[#6]:[#6](:[#6]:[#6]:1)-[#6]1-[#6]-[#6]-[#6]2:[#6](-[#8]-1):[#6]:[#6](:[#6]:[#6]:2-[#8])-[#8]
Connected component 10	[#8]-[#6]-[#6]-[#6]-[#6]1(-[#6](-[#6])-[#6]2:[#6](-[#8]):[#6]:[#6]:[#6](:[#6]:2-[#6](-[#6]-1)=[#8])-[#8])-[#6](-[#8])=[#8]
